# MR Corge: Sensitivity analysis of Mendelian randomization based on the core gene hypothesis for polygenic exposures

**DOI:** 10.1101/2024.07.18.604191

**Authors:** Wenmin Zhang, Chen-Yang Su, Satoshi Yoshiji, Tianyuan Lu

## Abstract

**Summary:** Mendelian randomization is being utilized to assess causal effects of polygenic exposures, where many genetic instruments are subject to horizontal pleiotropy. Existing methods for detecting and correcting for horizontal pleiotropy have important assumptions that may not be fulfilled. Built upon the core gene hypothesis, we developed MR Corge for performing sensitivity analysis of Mendelian randomization. MR Corge identifies a small number of putative core instruments that are more likely to affect genes with a direct biological role in an exposure and obtains causal effect estimates based on these instruments, thereby reducing the risk of horizontal pleiotropy. Using positive and negative controls, we demonstrated that MR Corge estimates aligned with established biomedical knowledge and the results of randomized controlled trials. MR Corge may be widely applied to investigate polygenic exposure-outcome relationships.

**Availability and Implementation:** An open-sourced R package is available at https://github.com/zhwm/MRCorge.
