## Supplementary material for "MR Corge: Sensitivity analysis of Mendelian randomization based on the core gene hypothesis for polygenic exposures": Table S1

### Sheet: all-instruments.stats
Supplementary Table S1. Genome-wide association studies used for Mendelian randomization analyses.
Trait	PMID	Population	Sample size	Overview
Serum IGF1 levels	33462484	UK Biobank unrelated individuals	up to 363,228	Serum IGF1 levels were log-transformed and regressed on covariates. The residuals were used for performing GWAS, separately in the White British, non-British White, South Asian, and African populations. The GWAS results were meta-analyzed using METAL.
Serum urate levels	33462484	UK Biobank unrelated individuals	up to 363,228	Serum urate levels were log-transformed and regressed on covariates. The residuals were used for performing GWAS, separately in the White British, non-British White, South Asian, and African populations. The GWAS results were meta-analyzed using METAL.
Serum LDL levels	24097068	European ancestry individuals from 60 studies in the Global Lipids Genetics Consortium	up to 188,577	Blood lipid levels were typically measured after > 8 hours of fasting. Individuals known to be on lipid-lowering medication were excluded when possible. LDL levels were directly measured in 10 studies and were estimated using the Friedewald formula in the remaining studies. LDL levels were regressed on age, age-squared, sex, and other covariates specific to each study. The inverse rank normal tra…
BMI	25673413	European ancestry individuals from 125 studies in the GIANT Consortium	up to 339,224	BMI was regressed on age and sex. The inverse rank normal transformed residuals were used for performing GWAS. The GWAS results were meta-analyzed using METAL.
Alcohol intake	30643251	European ancestry individuals from 33 studies in the GSCAN Consortium	up to 537,349	Alcohol intake frequency was quantified as average number of drinks per week and was left-anchored at 1 and log-transformed. GWAS was performed using linear regression adjusted or covariates specific to each study. The GWAS results were meta-analyzed using rareGWAMA.
Serum HDL levels	24097068	European ancestry individuals from 60 studies in the Global Lipids Genetics Consortium	up to 188,577	Blood lipid levels were typically measured after > 8 hours of fasting. Individuals known to be on lipid-lowering medication were excluded when possible. HDL levels were regressed on age, age-squared, sex, and other covariates specific to each study. The inverse rank normal transformed residuals were used for performing GWAS. The GWAS results were meta-analyzed using METAL.
Serum vitamin D levels	32059762	UK Biobank European ancestry individuals	up to 401,460	GWAS of standardized log-transformed serum 25 hydroxyvitamin D levels was performed using a linear mixed model, accounting for the effects of age, sex, season of measurement, and vitamin D supplementation.
Height	25282103	European ancestry individuals from 79 studies in the GIANT Consortium	up to 253,288	Height was standardized within each sex after adjusting for age and covariates specific to each study. The GWAS results were meta-analyzed using METAL.
Gout	23263486	European ancestry individuals from 14 studies in the Global Urate Genetics Consortium	up to 2,115 cases and 67,259 controls	GWAS of gout was performed using logistic regression adjusted for age, sex, and covariates specific to each study. The GWAS results were meta-analyzed using METAL.
Coronary artery disease	36474045	European ancestry individuals from the CARDIoGRAMplusC4D Consortium and eight additional studies	up to 181,522 cases and 984,168 controls	GWAS of coronary artery disease status was performed using logistic regression adjusted for age, sex, and covariates specific to each study. The GWAS results were meta-analyzed using METAL.
Cognitive performance	30038396	European ancestry individuals from 24 studies in the COGENT Consortium and the UK Biobank	up to 257,841	Cognitive performance was quantified based on various tests conducted in each study cohort. GWAS of cognitive performance was performed using linear regression adjusted for covariates specific to each study. The GWAS results were meta-analyzed using METAL.
