## Supplementary material for "MR Corge: Sensitivity analysis of Mendelian randomization based on the core gene hypothesis for polygenic exposures": Table S3

### Sheet: all-mr.stats
Supplementary Table S3. Mendelian randomization results.
Exposure	Outcome	Method	Estimated effect size	Odds ratio (not applicable to continuous outcomes)	95% confidence interval of estimated effect - lower bound	95% confidence interval of estimated effect - upper bound	p-value
Urate	Gout	IVW	0.964093	2.62241	0.702437	1.22575	5.13111e-13
Urate	Gout	Simple median	1.43713	4.20858	0.999147	1.8751	1.26532e-10
Urate	Gout	Weighted median	0.572878	1.77336	0.242479	0.903278	0.000677727
Urate	Gout	Penalized weighted median	1.53393	4.63636	1.10343	1.96443	2.87423e-12
Urate	Gout	Simple mode	1.54384	4.68254	0.605811	2.48187	0.00160639
Urate	Gout	Weighted mode	0.0939659	1.09852	-0.263982	0.451913	0.607801
Urate	Gout	MR Egger	2.64388	14.0677	2.02191	3.26585	1.31775e-13
Urate	Gout	MR RAPS	1.51815	4.56376	1.25444	1.78185	0
Urate	Gout	MR PRESSO	1.60038	4.95493	1.32309	1.87768	9.94702e-21
Urate	Gout	MR CORGE (abs. effect size)-IVW	1.76148	5.82103	1.26224	2.26072	4.66187e-12
Urate	Gout	MR CORGE (abs. effect size)-Weighted median	1.75472	5.78182	1.14451	2.36493	1.73904e-08
Urate	Gout	MR CORGE (abs. effect size)-Weighted mode	1.8067	6.09034	1.05182	2.56159	0.00335746
Urate	Gout	MR CORGE (norm. effect size)-IVW	1.77158	5.88015	1.29762	2.24554	2.36838e-13
Urate	Gout	MR CORGE (norm. effect size)-Weighted median	1.75332	5.77372	1.12111	2.38553	5.45852e-08
Urate	Gout	MR CORGE (norm. effect size)-Weighted mode	1.77501	5.90033	0.961683	2.58833	0.00521979
Urate	Gout	MR CORGE (significance)-IVW	1.77158	5.88015	1.29762	2.24554	2.36838e-13
Urate	Gout	MR CORGE (significance)-Weighted median	1.75332	5.77372	1.11033	2.3963	9.06109e-08
Urate	Gout	MR CORGE (significance)-Weighted mode	1.77501	5.90033	1.0104	2.53962	0.00389163
Urate	Gout	MR CORGE (norm. significance)-IVW	1.77158	5.88015	1.29762	2.24554	2.36838e-13
Urate	Gout	MR CORGE (norm. significance)-Weighted median	1.75332	5.77372	1.14182	2.36481	1.91113e-08
Urate	Gout	MR CORGE (norm. significance)-Weighted mode	1.77501	5.90033	0.91135	2.63867	0.00689411
Urate	Gout	Contamination mixture	2.00683	7.43971	1.53783	2.32183	1.95007e-15
IGF1	Height	IVW	0.137914		0.0481941	0.227633	0.00258814
IGF1	Height	Simple median	0.142857		0.0901514	0.195563	1.0812e-07
IGF1	Height	Weighted median	0.140898		0.0889202	0.192877	1.07829e-07
IGF1	Height	Penalized weighted median	0.14684		0.0944922	0.199188	3.84187e-08
IGF1	Height	Simple mode	0.0251317		-0.173462	0.223725	0.804393
IGF1	Height	Weighted mode	0.0752818		0.0140711	0.136492	0.0169456
IGF1	Height	MR Egger	0.289185		0.104761	0.473609	0.00245165
IGF1	Height	MR RAPS	0.18131		0.163203	0.199417	0
IGF1	Height	MR PRESSO	0.11668		0.068624	0.164736	5.10334e-06
IGF1	Height	MR CORGE (abs. effect size)-IVW	0.253642		0.0943732	0.41291	0.00180006
IGF1	Height	MR CORGE (abs. effect size)-Weighted median	0.124413		0.0362733	0.212552	0.00566394
IGF1	Height	MR CORGE (abs. effect size)-Weighted mode	0.0705527		0.0145416	0.126564	0.0387797
IGF1	Height	MR CORGE (norm. effect size)-IVW	0.271806		0.117355	0.426256	0.000562144
IGF1	Height	MR CORGE (norm. effect size)-Weighted median	0.233972		0.142044	0.3259	6.08378e-07
IGF1	Height	MR CORGE (norm. effect size)-Weighted mode	0.0653379		0.00809043	0.122585	0.055686
IGF1	Height	MR CORGE (significance)-IVW	0.271806		0.117355	0.426256	0.000562144
IGF1	Height	MR CORGE (significance)-Weighted median	0.233972		0.146045	0.321899	1.83277e-07
IGF1	Height	MR CORGE (significance)-Weighted mode	0.0653379		0.00345541	0.12722	0.0722916
IGF1	Height	MR CORGE (norm. significance)-IVW	0.271806		0.117355	0.426256	0.000562144
IGF1	Height	MR CORGE (norm. significance)-Weighted median	0.233972		0.146948	0.320996	1.36689e-07
IGF1	Height	MR CORGE (norm. significance)-Weighted mode	0.0653379		0.005633	0.125043	0.0642819
IGF1	Height	Contamination mixture	0.218394		0.147394	0.330394	0.0163611
LDL	CAD	IVW	0.392507	1.48069	0.313571	0.471444	1.91847e-22
LDL	CAD	Simple median	0.394523	1.48368	0.331347	0.4577	1.90466e-34
LDL	CAD	Weighted median	0.361336	1.43525	0.304299	0.418372	2.11544e-35
LDL	CAD	Penalized weighted median	0.312708	1.36712	0.25718	0.368236	2.50952e-28
LDL	CAD	Simple mode	0.415383	1.51495	0.267489	0.563278	4.32952e-07
LDL	CAD	Weighted mode	0.303049	1.35398	0.216957	0.389141	1.107e-09
LDL	CAD	MR Egger	0.452445	1.57215	0.335184	0.569705	6.16949e-11
LDL	CAD	MR RAPS	0.425553	1.53044	0.402458	0.448647	0
LDL	CAD	MR PRESSO	0.378695	1.46038	0.333266	0.424124	6.97253e-25
LDL	CAD	MR CORGE (abs. effect size)-IVW	0.366114	1.44212	0.226622	0.505606	2.68566e-07
LDL	CAD	MR CORGE (abs. effect size)-Weighted median	0.290378	1.33693	0.216888	0.363867	9.59588e-15
LDL	CAD	MR CORGE (abs. effect size)-Weighted mode	0.266335	1.30517	0.216756	0.315914	0.00182974
LDL	CAD	MR CORGE (norm. effect size)-IVW	0.430518	1.53805	0.273071	0.587965	8.35222e-08
LDL	CAD	MR CORGE (norm. effect size)-Weighted median	0.506448	1.65939	0.442215	0.570681	7.12631e-54
LDL	CAD	MR CORGE (norm. effect size)-Weighted mode	0.516934	1.67688	0.460578	0.573289	0.00037531
LDL	CAD	MR CORGE (significance)-IVW	0.430518	1.53805	0.273071	0.587965	8.35222e-08
LDL	CAD	MR CORGE (significance)-Weighted median	0.506448	1.65939	0.441866	0.571029	2.59153e-53
LDL	CAD	MR CORGE (significance)-Weighted mode	0.516934	1.67688	0.459496	0.574372	0.000397186
LDL	CAD	MR CORGE (norm. significance)-IVW	0.430518	1.53805	0.273071	0.587965	8.35222e-08
LDL	CAD	MR CORGE (norm. significance)-Weighted median	0.506448	1.65939	0.440497	0.572399	3.39401e-51
LDL	CAD	MR CORGE (norm. significance)-Weighted mode	0.516934	1.67688	0.45934	0.574527	0.000400399
LDL	CAD	Contamination mixture	0.501255	1.65079	0.448255	0.535255	5.55824e-26
BMI	CAD	IVW	0.271935	1.3125	0.154586	0.389284	5.57377e-06
BMI	CAD	Simple median	0.313742	1.36854	0.230567	0.396917	1.43248e-13
BMI	CAD	Weighted median	0.318123	1.37455	0.234817	0.40143	7.17265e-14
BMI	CAD	Penalized weighted median	0.319267	1.37612	0.235337	0.403197	8.93339e-14
BMI	CAD	Simple mode	0.320416	1.3777	0.130651	0.510181	0.00143852
BMI	CAD	Weighted mode	0.340871	1.40617	0.185842	0.495901	4.90299e-05
BMI	CAD	MR Egger	0.205354	1.22796	-0.146476	0.557185	0.25631
BMI	CAD	MR RAPS	0.302505	1.35324	0.25491	0.3501	0
BMI	CAD	MR PRESSO	0.297203	1.34609	0.226046	0.368361	1.00527e-11
BMI	CAD	MR CORGE (abs. effect size)-IVW	0.392416	1.48055	0.146936	0.637895	0.00172917
BMI	CAD	MR CORGE (abs. effect size)-Weighted median	0.438797	1.55084	0.272986	0.604607	2.13828e-07
BMI	CAD	MR CORGE (abs. effect size)-Weighted mode	0.453996	1.57459	0.304478	0.603513	0.00948755
BMI	CAD	MR CORGE (norm. effect size)-IVW	0.437764	1.54924	0.25477	0.620758	2.74851e-06
BMI	CAD	MR CORGE (norm. effect size)-Weighted median	0.461236	1.58603	0.324562	0.59791	3.73e-11
BMI	CAD	MR CORGE (norm. effect size)-Weighted mode	0.503872	1.65512	0.300243	0.707501	0.0167297
BMI	CAD	MR CORGE (significance)-IVW	0.437764	1.54924	0.25477	0.620758	2.74851e-06
BMI	CAD	MR CORGE (significance)-Weighted median	0.461236	1.58603	0.323012	0.599459	6.13964e-11
BMI	CAD	MR CORGE (significance)-Weighted mode	0.503872	1.65512	0.281689	0.726055	0.0211789
BMI	CAD	MR CORGE (norm. significance)-IVW	0.437764	1.54924	0.25477	0.620758	2.74851e-06
BMI	CAD	MR CORGE (norm. significance)-Weighted median	0.461236	1.58603	0.328925	0.593547	8.34032e-12
BMI	CAD	MR CORGE (norm. significance)-Weighted mode	0.503872	1.65512	0.28353	0.724214	0.0207114
BMI	CAD	Contamination mixture	0.345459	1.41264	0.271459	0.430459	1.14781e-12
Alcohol	CAD	IVW	0.145395	1.1565	-0.0741712	0.364961	0.194323
Alcohol	CAD	Simple median	0.13972	1.14995	-0.0511571	0.330598	0.151373
Alcohol	CAD	Weighted median	0.329255	1.38993	0.197843	0.460667	9.06953e-07
Alcohol	CAD	Penalized weighted median	0.333966	1.3965	0.205473	0.46246	3.50161e-07
Alcohol	CAD	Simple mode	0.224554	1.25176	-0.0908141	0.539923	0.170536
Alcohol	CAD	Weighted mode	0.309078	1.36217	0.180066	0.43809	3.10626e-05
Alcohol	CAD	MR Egger	0.382049	1.46528	0.048997	0.715101	0.0302798
Alcohol	CAD	MR RAPS	0.156731	1.16968	0.0691519	0.24431	0.000452167
Alcohol	CAD	MR PRESSO	0.136852	1.14666	-0.0416206	0.315325	0.14183
Alcohol	CAD	MR CORGE (abs. effect size)-IVW	0.222401	1.24907	-0.131979	0.576781	0.218678
Alcohol	CAD	MR CORGE (abs. effect size)-Weighted median	0.291148	1.33796	0.157887	0.424409	1.85059e-05
Alcohol	CAD	MR CORGE (abs. effect size)-Weighted mode	0.295699	1.34407	0.168924	0.422474	0.00256915
Alcohol	CAD	MR CORGE (norm. effect size)-IVW	0.221721	1.24822	-0.0123367	0.455779	0.0633549
Alcohol	CAD	MR CORGE (norm. effect size)-Weighted median	0.301933	1.35247	0.172582	0.431285	4.76099e-06
Alcohol	CAD	MR CORGE (norm. effect size)-Weighted mode	0.324647	1.38354	0.185623	0.46367	0.00255286
Alcohol	CAD	MR CORGE (significance)-IVW	0.221721	1.24822	-0.0123367	0.455779	0.0633549
Alcohol	CAD	MR CORGE (significance)-Weighted median	0.301933	1.35247	0.173867	0.43	3.81965e-06
Alcohol	CAD	MR CORGE (significance)-Weighted mode	0.324647	1.38354	0.186324	0.462969	0.00248368
Alcohol	CAD	MR CORGE (norm. significance)-IVW	0.221721	1.24822	-0.0123367	0.455779	0.0633549
Alcohol	CAD	MR CORGE (norm. significance)-Weighted median	0.301933	1.35247	0.174038	0.429829	3.7078e-06
Alcohol	CAD	MR CORGE (norm. significance)-Weighted mode	0.324647	1.38354	0.193824	0.455469	0.00182701
Alcohol	CAD	Contamination mixture	0.284176	1.32867	0.185176	0.383176	0.0012094
HDL	CAD	IVW	-0.185267	0.830883	-0.276392	-0.0941413	6.75182e-05
HDL	CAD	Simple median	-0.20439	0.815145	-0.279899	-0.12888	1.12459e-07
HDL	CAD	Weighted median	-0.121208	0.88585	-0.178995	-0.0634213	3.93767e-05
HDL	CAD	Penalized weighted median	-0.122865	0.884383	-0.188364	-0.0573672	0.000236284
HDL	CAD	Simple mode	-0.0747155	0.928007	-0.248603	0.0991724	0.401591
HDL	CAD	Weighted mode	0.0163894	1.01652	-0.0654038	0.0981825	0.695303
HDL	CAD	MR Egger	0.0595467	1.06136	-0.103102	0.222196	0.474618
HDL	CAD	MR RAPS	-0.20821	0.812036	-0.233166	-0.183255	0
HDL	CAD	MR PRESSO	-0.144806	0.86519	-0.201252	-0.0883598	3.08582e-06
HDL	CAD	MR CORGE (abs. effect size)-IVW	-0.0394359	0.961332	-0.236348	0.157476	0.694665
HDL	CAD	MR CORGE (abs. effect size)-Weighted median	-0.0847702	0.918723	-0.178767	0.00922627	0.0771252
HDL	CAD	MR CORGE (abs. effect size)-Weighted mode	-0.103144	0.901997	-0.231374	0.0250869	0.175724
HDL	CAD	MR CORGE (norm. effect size)-IVW	-0.0311734	0.969308	-0.235813	0.173466	0.765266
HDL	CAD	MR CORGE (norm. effect size)-Weighted median	-0.0294906	0.97094	-0.114331	0.0553499	0.495684
HDL	CAD	MR CORGE (norm. effect size)-Weighted mode	-0.0576175	0.944011	-0.17859	0.0633554	0.393405
HDL	CAD	MR CORGE (significance)-IVW	-0.0311734	0.969308	-0.235813	0.173466	0.765266
HDL	CAD	MR CORGE (significance)-Weighted median	-0.0294906	0.97094	-0.117764	0.0587827	0.512595
HDL	CAD	MR CORGE (significance)-Weighted mode	-0.0576175	0.944011	-0.189276	0.0740411	0.430217
HDL	CAD	MR CORGE (norm. significance)-IVW	-0.0311734	0.969308	-0.235813	0.173466	0.765266
HDL	CAD	MR CORGE (norm. significance)-Weighted median	-0.0294906	0.97094	-0.118956	0.0599746	0.518228
HDL	CAD	MR CORGE (norm. significance)-Weighted mode	-0.0576175	0.944011	-0.177356	0.0621213	0.388915
HDL	CAD	Contamination mixture	0.0621797	1.06415	-0.00582035	0.10618	0.0754603
Vitamin D	CAD	IVW	-0.14631	0.86389	-0.269187	-0.0234327	0.0196077
Vitamin D	CAD	Simple median	-0.129116	0.878872	-0.219455	-0.0387767	0.00508971
Vitamin D	CAD	Weighted median	-0.0477095	0.953411	-0.11515	0.0197309	0.165574
Vitamin D	CAD	Penalized weighted median	-0.0475445	0.953568	-0.116916	0.0218273	0.179174
Vitamin D	CAD	Simple mode	-0.0714435	0.931049	-0.22007	0.0771829	0.347759
Vitamin D	CAD	Weighted mode	-0.0203174	0.979888	-0.0751931	0.0345582	0.469264
Vitamin D	CAD	MR Egger	-0.0888874	0.914949	-0.271913	0.0941379	0.342831
Vitamin D	CAD	MR RAPS	-0.158827	0.853144	-0.198535	-0.119119	4.44089e-15
Vitamin D	CAD	MR PRESSO	-0.04258	0.958314	-0.103625	0.0184646	0.174201
Vitamin D	CAD	MR CORGE (abs. effect size)-IVW	-0.0295806	0.970853	-0.0895695	0.0304083	0.333805
Vitamin D	CAD	MR CORGE (abs. effect size)-Weighted median	-0.0480666	0.95307	-0.121346	0.0252132	0.198573
Vitamin D	CAD	MR CORGE (abs. effect size)-Weighted mode	-0.0473521	0.953752	-0.117223	0.0225189	0.232366
Vitamin D	CAD	MR CORGE (norm. effect size)-IVW	-0.00141678	0.998584	-0.0817165	0.0788829	0.972413
Vitamin D	CAD	MR CORGE (norm. effect size)-Weighted median	-0.0384419	0.962288	-0.109445	0.0325615	0.288617
Vitamin D	CAD	MR CORGE (norm. effect size)-Weighted mode	-0.0420868	0.958787	-0.117381	0.0332076	0.315284
Vitamin D	CAD	MR CORGE (significance)-IVW	-0.00141678	0.998584	-0.0817165	0.0788829	0.972413
Vitamin D	CAD	MR CORGE (significance)-Weighted median	-0.0384419	0.962288	-0.108453	0.0315693	0.281838
Vitamin D	CAD	MR CORGE (significance)-Weighted mode	-0.0420868	0.958787	-0.115556	0.031382	0.304435
Vitamin D	CAD	MR CORGE (norm. significance)-IVW	-0.00141678	0.998584	-0.0817165	0.0788829	0.972413
Vitamin D	CAD	MR CORGE (norm. significance)-Weighted median	-0.0384419	0.962288	-0.109678	0.032794	0.290193
Vitamin D	CAD	MR CORGE (norm. significance)-Weighted mode	-0.0420868	0.958787	-0.120309	0.0361351	0.332226
Vitamin D	CAD	Contamination mixture	-0.0321335	0.968377	-0.0781335	0.0128665	0.160741
Height	Cognitive performance	IVW	0.0514178		0.0341763	0.0686593	5.06142e-09
Height	Cognitive performance	Simple median	0.0370833		0.0204658	0.0537008	1.22045e-05
Height	Cognitive performance	Weighted median	0.0345608		0.0173038	0.0518178	8.66157e-05
Height	Cognitive performance	Penalized weighted median	0.0330062		0.015017	0.0509954	0.000322938
Height	Cognitive performance	Simple mode	0.0273859		-0.0246336	0.0794054	0.30261
Height	Cognitive performance	Weighted mode	0.0409733		0.00775056	0.0741961	0.0159723
Height	Cognitive performance	MR Egger	0.0423607		-0.0053955	0.090117	0.0826898
Height	Cognitive performance	MR RAPS	0.0538582		0.0439953	0.0637211	0
Height	Cognitive performance	MR PRESSO	0.0336585		0.0196385	0.0476785	3.27474e-06
Height	Cognitive performance	MR CORGE (abs. effect size)-IVW	0.0274166		-0.0756743	0.130507	0.60219
Height	Cognitive performance	MR CORGE (abs. effect size)-Weighted median	0.0224182		-0.0529478	0.0977841	0.559882
Height	Cognitive performance	MR CORGE (abs. effect size)-Weighted mode	0.0239225		-0.0539251	0.10177	0.57324
Height	Cognitive performance	MR CORGE (norm. effect size)-IVW	0.031746		-0.0261244	0.0896165	0.282286
Height	Cognitive performance	MR CORGE (norm. effect size)-Weighted median	0.0584831		0.0119291	0.105037	0.0138074
Height	Cognitive performance	MR CORGE (norm. effect size)-Weighted mode	0.063335		0.010952	0.115718	0.0639695
Height	Cognitive performance	MR CORGE (significance)-IVW	0.031746		-0.0261244	0.0896165	0.282286
Height	Cognitive performance	MR CORGE (significance)-Weighted median	0.0584831		0.0119748	0.104991	0.0137145
Height	Cognitive performance	MR CORGE (significance)-Weighted mode	0.063335		0.0108505	0.115819	0.064334
Height	Cognitive performance	MR CORGE (norm. significance)-IVW	0.031746		-0.0261244	0.0896165	0.282286
Height	Cognitive performance	MR CORGE (norm. significance)-Weighted median	0.0584831		0.0125239	0.104442	0.0126276
Height	Cognitive performance	MR CORGE (norm. significance)-Weighted mode	0.063335		0.014117	0.112553	0.0530336
Height	Cognitive performance	Contamination mixture	0.0262941		0.0102941	0.0452941	0.000918449
