## Supplementary material for "MR Corge: Sensitivity analysis of Mendelian randomization based on the core gene hypothesis for polygenic exposures": Table S5

### Sheet: Sheet1
Table S5. Genetic correlation between height and cognitive performance estimated using LD-score regression.
	Estimate	Standard error	p-value
Heritability - height	0.4374	0.0249	4.46626e-69
Heritability - cognitive performance	0.1287	0.0429	0.0026998
Genetic correlation	0.0772	0.0682	0.2576
